# Bud23 promotes the progression of the Small Subunit Processome to the pre-40S ribosome in *Saccharomyces cerevisiae*

**DOI:** 10.1101/2020.02.05.936237

**Authors:** Joshua J. Black, Richa Sardana, Ezzeddine W. Elmir, Arlen W. Johnson

## Abstract

The first metastable assembly intermediate of the eukaryotic ribosomal small subunit (SSU) is the SSU Processome, a large complex of RNA and protein factors that is thought to represent an early checkpoint in the assembly pathway. Transition of the SSU Processome towards continued maturation requires the removal of the U3 snoRNA and biogenesis factors as well as ribosomal RNA processing. While the factors that drive these events are largely known, how they do so is not well understood. The methyltransferase Bud23 has a role during this transition, but its function, beyond the nonessential methylation of 18S rRNA, is not characterized. Here, we have carried out a comprehensive genetic screen to understand Bud23 function. We identified 67 unique extragenic *bud23*Δ-suppressing mutations that mapped to genes encoding the SSU Processome factors *DHR1, IMP4, UTP2* (*NOP14*), *BMS1* and the SSU protein *RPS28A*. These factors form a physical interaction network that links the binding site of Bud23 to the U3 snoRNA and many of the suppressing mutations weaken protein-protein and protein-RNA interactions. Importantly, this network links Bud23 to the GTPase Bms1 and the RNA helicase Dhr1. Bms1 is thought to drive conformational changes to promote rRNA cleavage, and we previously showed that Dhr1 is required for unwinding the U3 snoRNA. Moreover, particles isolated from cells lacking Bud23 accumulated late SSU Processome factors and pre-rRNAs not cleaved at sites A1 and A2. We propose a model in which Bud23 dissociates factors surrounding its binding site to promote SSU Processome progression.

**Author summary:** Ribosomes are the molecular machines that synthesize proteins and are composed of a large and a small subunit which carry out the essential functions of polypeptide synthesis and mRNA decoding, respectively. Ribosome production is tightly linked to cellular growth as cells must produce enough ribosomes to meet their protein needs. However, ribosome assembly is a metabolically expensive pathway that must be balanced with other cellular energy needs and regulated accordingly. In eukaryotes, the small subunit (SSU) Processome is a metastable intermediate that ultimately progresses towards a mature SSU through the release of biogenesis factors. The decision to progress the SSU Processome is thought to be an early checkpoint in the SSU assembly pathway, but what drives this checkpoint is unknown. Previous studies suggest that Bud23 plays an uncharacterized role during SSU Processome progression. Here, we used a genetic approach to understand its function and found that Bud23 is connected to a network of factors that stabilize the particle. Interestingly, two of these factors are enzymes that facilitate structural rearrangements needed for progression. We conclude that Bud23 promotes the release of factors surrounding its binding site to drive rearrangements during the progression of the SSU Processome.
