## Supplemental Table 2 for "Bud23 promotes the progression of the Small Subunit Processome to the pre-40S ribosome in *Saccharomyces cerevisiae*"

### Sheet: Ribosome Biogenesis Factors
Subcomplex	Accession Number	Alternate ID	Molecular Weight	Bud23 SpC	Bud23-AID SpC	Bud23 PPMW	Bud23-AID PPMW	Bud23 RSAF	Bud23-AID RSAF	log2 FC (mut/WT)	SpC∆ mut-WT	Abs (SpC∆ mut-WT)
90S-UTPA	Utp17	NAN1	101 kDa	76	94	0.752475	0.930693	0.188978	0.206404	0.127252	18	18	Legend
90S-UTPA	Utp10	YJL109C	200 kDa	143	152	0.715	0.76	0.179566	0.168548	-0.0913531	9	9	Red: log2 FC Decrease <= -0.5
90S-UTPA	Utp4	YDR324C	88 kDa	69	71	0.784091	0.806818	0.196918	0.178931	-0.138187	2	2	Green: log2 FC Increase >= 0.5
90S-UTPA	Utp8	YGR128C	80 kDa	53	57	0.6625	0.7125	0.166381	0.158014	-0.0744397	4	4	Yellow: Difference in SpC between WT & mut < 10
90S-UTPA	Utp15	YMR093W	58 kDa	63	50	1.08621	0.862069	0.272792	0.191185	-0.512833	-13	13	Red RSAF means a 0 value set to 0.001 for "sub-detectable"
90S-UTPA	Utp9	YHR196W	65 kDa	61	56	0.938462	0.861538	0.235687	0.191067	-0.302792	-5	5
90S-UTPA	Utp5	YDR398W	72 kDa	25	27	0.347222	0.375	0.0872019	0.0831653	-0.0683779	2	2	Definitions:
90S-UTPB	Utp12	DIP2	106 kDa	107	106	1.00943	1	0.253511	0.221774	-0.192956	-1	1	log2 FC "log2 fold-change"
90S-UTPB	Utp21	YLR409C	105 kDa	88	96	0.838095	0.914286	0.210481	0.202765	-0.0538784	8	8	SpC "spectral counts"
90S-UTPB	Utp13	YLR222C	91 kDa	64	61	0.703297	0.67033	0.176627	0.148662	-0.248672	-3	3	PPMW "peptides per molecular weight"
90S-UTPB	Pwp2	UTP1	104 kDa	67	71	0.644231	0.682692	0.161793	0.151404	-0.0957513	4	4	RSAF "relative spectral count abundance factor"
90S-UTPB	Utp6	YDR449C	52 kDa	64	74	1.23077	1.42308	0.309097	0.315602	0.0300441	10	10	SpC∆ "difference in spectral counts"
90S-UTPB	Utp18	YJL069C	66 kDa	26	26	0.393939	0.393939	0.0989346	0.0873656	-0.179409	0	0	Abs SpC∆ "absolute value of SpC∆"
90S-U3	Nop56	SIK1	57 kDa	87	65	1.52632	1.14035	0.383321	0.2529	-0.599985	-22	22
90S-U3	Nop58	NOP5	57 kDa	80	66	1.40351	1.15789	0.352479	0.256791	-0.456943	-14	14
90S-U3	Nop1	FBRL	34 kDa	108	102	3.17647	3	0.797744	0.665323	-0.261871	-6	6
90S-U3	Rrp9	YPR137W	65 kDa	57	48	0.876923	0.738462	0.220232	0.163772	-0.427337	-9	9
90S-U3	Snu13	YEL026W	14 kDa	18	11	1.28571	0.785714	0.322896	0.174251	-0.889903	-7	7
90S-5ETS	Bud21	UTP16	24 kDa	21	18	0.875	0.75	0.219749	0.166331	-0.401802	-3	3
90S-5ETS	Utp7	KRE31	62 kDa	51	46	0.822581	0.741935	0.206584	0.164542	-0.328273	-5	5
90S-5ETS	Utp11	YKL099C	30 kDa	29	23	0.966667	0.766667	0.24277	0.170027	-0.513828	-6	6
90S-MPP10	Mpp10	YJR002W	67 kDa	96	102	1.43284	1.52239	0.359845	0.337626	-0.0919464	6	6
90S-MPP10	Imp4	YNL075W	33 kDa	42	41	1.27273	1.24242	0.319635	0.275538	-0.214175	-1	1
90S-MPP10	Imp3	YHR148W	22 kDa	29	28	1.31818	1.27273	0.33105	0.282258	-0.230035	-1	1
90S-5ETS	Sas10	UTP3	70 kDa	56	89	0.8	1.27143	0.200913	0.28197	0.488969	33	33
90S-5ETS	Sof1	DCA13	57 kDa	46	47	0.807018	0.824561	0.202676	0.182866	-0.148382	1	1
90S-5ETS	Fcf2	YLR051C	26 kDa	25	19	0.961538	0.730769	0.241482	0.162066	-0.575338	-6	6
90S-5ETS	Fcf1	YDR339C	22 kDa	16	15	0.727273	0.681818	0.182648	0.15121	-0.272519	-1	1
90S-5	Efg1	EFG1P	27 kDa	13	16	0.481481	0.592593	0.12092	0.131422	0.120151	3	3
90S-5=	Bud22	YMR014W	60 kDa	12	16	0.2	0.266667	0.0502283	0.0591398	0.235628	4	4
90S-5	Enp2	NOL10	82 kDa	43	92	0.52439	1.12195	0.131696	0.24882	0.917888	49	49
90S-5	Bfr2	YDR299W	61 kDa	67	126	1.09836	2.06557	0.275844	0.458091	0.731781	59	59
90S-5	Lcp5	YER127W	41 kDa	33	76	0.804878	1.85366	0.202138	0.411094	1.02412	43	43
90S-5=	Esf1	YDR365C	72 kDa	4	16	0.0555556	0.222222	0.0139523	0.0492832	1.82059	12	12
90S-5=	Dbp4	HCA4	87 kDa	25	50	0.287356	0.574713	0.0721671	0.127456	0.820591	25	25
90S-C	Krr1	YCL059C	37 kDa	40	93	1.08108	2.51351	0.271504	0.557432	1.03782	53	53
90S-C=	Kri1	YNL308C	69 kDa	43	105	0.623188	1.52174	0.156509	0.337482	1.10857	62	62
90S-C=	Utp23	YOR004W	29 kDa	20	37	0.689655	1.27586	0.173201	0.282953	0.708116	17	17
90S-C= HACA	Cbf5	YLR175W	55 kDa	41	41	0.745455	0.745455	0.187215	0.165323	-0.179409	0	0
90S-C= HACA	Gar1	YHR089C	21 kDa	11	9	0.52381	0.428571	0.13155	0.0950461	-0.468916	-2	2
90S-C= HACA	Nhp2	YDL208W	17 kDa	10	6	0.588235	0.352941	0.14773	0.0782732	-0.916375	-4	4
90S-C= HACA	Nop10	YHR072W-A	7 kDa	6	3	0.857143	0.428571	0.215264	0.0950461	-1.17941	-3	3
90S-C	Rrp5	FMI1	193 kDa	196	205	1.01554	1.06218	0.255045	0.235563	-0.114639	9	9
90S-C	Utp22	YGR090W	140 kDa	126	152	0.9	1.08571	0.226027	0.240783	0.0912383	26	26
90S-C	Rok1	YGL171W	64 kDa	32	30	0.5	0.46875	0.125571	0.103957	-0.272519	-2	2
90S-C	Rrp7	YCL031C	34 kDa	19	16	0.558824	0.470588	0.140344	0.104364	-0.427337	-3	3
90S-C=	Nsr1	YGR159C	45 kDa	22	24	0.488889	0.533333	0.12278	0.11828	-0.0538784	2	2
90S-C=	Mrd1	YPR112C	101 kDa	19	33	0.188119	0.326733	0.0472445	0.0724609	0.617057	14	14
90S-C=	Nop9	YJL010C	78 kDa	10	14	0.128205	0.179487	0.0321976	0.0398056	0.306018	4	4
90S-3M	Emg1	NEP1	28 kDa	63	94	2.25	3.35714	0.565068	0.744528	0.3979	31	31
90S-3M=	Nop6	YDL213C	25 kDa	11	13	0.44	0.52	0.110502	0.115323	0.0615988	2	2
90S-Late	Utp30	RL1D1	32 kDa	22	21	0.6875	0.65625	0.17266	0.145539	-0.246523	-1	1
90S-Late	Bms1	YPL217C	136 kDa	133	201	0.977941	1.47794	0.245602	0.327769	0.41636	68	68
90S-Late	Rcl1	RTC1	40 kDa	41	57	1.025	1.425	0.25742	0.316028	0.295929	16	16
90S-Late	Kre33	NAT10	119 kDa	134	305	1.12605	2.56303	0.282798	0.568413	1.00717	171	171
90S-Late	Utp2	NOP14	94 kDa	104	243	1.10638	2.58511	0.277859	0.57331	1.04496	139	139
90S-Late	Noc4	UTP19	64 kDa	46	94	0.71875	1.46875	0.180508	0.325731	0.851618	48	48
90S-Late	Utp20	YBL004W	288 kDa	174	257	0.604167	0.892361	0.151731	0.197903	0.383272	83	83
90S-Late	Utp14	YML093W	103 kDa	95	113	0.92233	1.09709	0.231635	0.243306	0.0709141	18	18
90S-Late	Enp1	EMG1	55 kDa	219	248	3.98182	4.50909	1	1	0	29	29
90S-Late	Pno1	DIM2	30 kDa	104	77	3.46667	2.56667	0.870624	0.56922	-0.613062	-27	27
90S-Late	Rrp12	YPL012W	138 kDa	127	349	0.92029	2.52899	0.231123	0.560864	1.27899	222	222
90S-Late	Rrt14	YIL127C	24 kDa	8	7	0.333333	0.291667	0.0837139	0.0646841	-0.372054	-1	1
90S-Late	Faf1	YIL019W	39 kDa	14	12	0.358974	0.307692	0.0901534	0.0682382	-0.401802	-2	2
90S-Hel	Dhr1	ECM16	145 kDa	164	225	1.13103	1.55172	0.28405	0.344132	0.27682	61	61
90S-Hel	Has1	YMR290C	57 kDa	56	70	0.982456	1.22807	0.246736	0.272354	0.142519	14	14
90S-Hel	Prp43	YGL120C	88 kDa	67	48	0.761364	0.545455	0.19121	0.120968	-0.660536	-19	19
90S-Hel	Dhr2	YKL078W	83 kDa	3	18	0.0361446	0.216867	0.00907741	0.0480956	2.40555	15	15
90S-Hel	Rrp3	YHR065C	56 kDa	1	8	0.0178571	0.142857	0.00448467	0.031682	2.82059	7	7
90S minor	Utp25	YIL091C	84 kDa	2	4	0.0238095	0.047619	0.00597956	0.0105607	0.820591	2	2
90S minor	Sgd1	YLR336C	103 kDa	8	31	0.0776699	0.300971	0.0195061	0.0667476	1.77479	23	23
90S minor	Pxr1	GNO1	31 kDa	6	1	0.193548	0.0322581	0.048608	0.00715401	-2.76437	-5	5
pre-40S	Nob1	YOR056C	52 kDa	119	112	2.28846	2.15385	0.574728	0.477667	-0.266872	-7	7
pre-40S	Dim1	YPL266W	36 kDa	132	98	3.66667	2.72222	0.920852	0.603719	-0.609094	-34	34
pre-40S	Tsr1	YDL060W	91 kDa	181	135	1.98901	1.48352	0.499523	0.329006	-0.60244	-46	46
pre-40S	Hrr25	YPL204W	57 kDa	158	105	2.77193	1.84211	0.696147	0.408531	-0.768944	-53	53
pre-40S	Ltv1	YKL143W	53 kDa	119	95	2.24528	1.79245	0.563884	0.39752	-0.504371	-24	24
pre-40S	Rio2	YNL207W	49 kDa	137	92	2.79592	1.87755	0.702171	0.416392	-0.753879	-45	45
pre-40S	Rio1	RRP10	56 kDa	3	37	0.0535714	0.660714	0.013454	0.146529	3.44508	34	34
pre-40S	Slx9	YGR081C	24 kDa	20	64	0.833333	2.66667	0.209285	0.591398	1.49866	44	44
Exosome	Rrp44	DIS3	114 kDa	57	69	0.5	0.605263	0.125571	0.134232	0.0962252	12	12
Exosome	Rrp6	UNC733	84 kDa	34	42	0.404762	0.5	0.101653	0.110887	0.125445	8	8
Exosome	Rrp43	YCR035C	44 kDa	12	18	0.272727	0.409091	0.0684932	0.0907258	0.405553	6	6
Exosome	Rrp45	YDR280W	34 kDa	15	18	0.441176	0.529412	0.110798	0.11741	0.0836252	3	3
Exosome	Rrp4	YHR069C	39 kDa	16	26	0.410256	0.666667	0.103032	0.147849	0.52103	10	10
Exosome	Csl4	SKI4	32 kDa	13	19	0.40625	0.59375	0.102026	0.131678	0.368079	6	6
Exosome	Rrp40	YOL142W	27 kDa	10	11	0.37037	0.407407	0.0930154	0.0903524	-0.0419057	1	1
Exosome	Rrp46	YGR095C	24 kDa	7	9	0.291667	0.375	0.0732496	0.0831653	0.183161	2	2
Exosome	Rrp41	SKI6	28 kDa	9	7	0.321429	0.25	0.0807241	0.0554435	-0.541979	-2	2
Exosome	Rrp42	YDL111C	29 kDa	5	10	0.172414	0.344828	0.0433003	0.0764739	0.820591	5	5
Exosome	Lrp1	RRP47	21 kDa	7	7	0.333333	0.333333	0.0837139	0.0739247	-0.179409	0	0
Exosome	Mtr3	YGR158C	28 kDa	4	7	0.142857	0.25	0.0358774	0.0554435	0.627946	3	3
Exosome binder	Mtr4	DOB1	122 kDa	57	64	0.467213	0.52459	0.117337	0.116341	-0.0122993	7	7
Exosome binder	Xrn1	DST2	175 kDa	24	72	0.137143	0.411429	0.0344423	0.0912442	1.40555	48	48
RNase MRP	Pop1	YNL221C	100 kDa	11	17	0.11	0.17	0.0276256	0.0377016	0.448622	6	6
RNase MRP	Rpp1	YHR062C	32 kDa	15	17	0.46875	0.53125	0.117723	0.117818	0.00116299	2	2
RNase MRP	Pso2	SNM1	76 kDa	6	0	0.0789474	0	0.019827	0.001	-4.30939	-6	6
Casein Kinase II	Csk2B	CKB1	32 kDa	0	3	0	0.09375	0.001	0.0207913	4.37791	3	3
SSU r-protein (A)	Rs18A	RPS18A	17 kDa	109	92	6.41176	5.41176	1.61026	1.20019	-0.424032	-17	17
SSU r-protein (A)	Rs4A	RPS4A	29 kDa	90	89	3.10345	3.06897	0.779405	0.680617	-0.195529	-1	1
SSU r-protein (A)	Rs3	RPS3	27 kDa	101	71	3.74074	2.62963	0.939455	0.583184	-0.687874	-30	30
SSU r-protein (A)	Rs3A1	RPS1A	29 kDa	94	77	3.24138	2.65517	0.814045	0.588849	-0.467212	-17	17
SSU r-protein (A)	Rs5	RPS5	25 kDa	71	76	2.84	3.04	0.713242	0.674194	-0.0812289	5	5
SSU r-protein (A)	Rs24A	RPS24A	15 kDa	53	58	3.53333	3.86667	0.887367	0.857527	-0.0493487	5	5
SSU r-protein (A)	Rs13	RPS13	17 kDa	57	58	3.35294	3.41176	0.842063	0.756641	-0.154318	1	1
SSU r-protein (A)	Rs17A	RPS17A	16 kDa	52	57	3.25	3.5625	0.81621	0.790071	-0.046959	5	5
SSU r-protein (A)	Rssa1	RPS0A	28 kDa	54	48	1.92857	1.71429	0.484344	0.380184	-0.349334	-6	6
SSU r-protein (A)	Rs2	RPS2	27 kDa	49	34	1.81481	1.25926	0.455775	0.279271	-0.706656	-15	15
SSU r-protein (A)	Gblp	ASC1	35 kDa	56	38	1.6	1.08571	0.401826	0.240783	-0.738837	-18	18
SSU r-protein (A)	Rs22A	RPS22A	15 kDa	46	34	3.06667	2.26667	0.770167	0.502688	-0.615508	-12	12
SSU r-protein (A)	Rs12	RPS12	15 kDa	44	34	2.93333	2.26667	0.736682	0.502688	-0.551378	-10	10
SSU r-protein (A)	Rs31	RPS31	17 kDa	14	18	0.823529	1.05882	0.206822	0.23482	0.183161	4	4
SSU r-protein (A)	Rs20	RPS20	14 kDa	39	22	2.78571	1.57143	0.699609	0.348502	-1.00538	-17	17
SSU r-protein (A)	Rs7A	RPS7A	22 kDa	65	45	2.95455	2.04545	0.742009	0.453629	-0.709924	-20	20
SSU r-protein (A)	Rs15	RPS15	16 kDa	27	22	1.6875	1.375	0.423801	0.30494	-0.474865	-5	5
SSU r-protein (A)	Rs25A	RPS25A	12 kDa	27	23	2.25	1.91667	0.565068	0.425067	-0.410735	-4	4
SSU r-protein (A)	Rs21A	RPS21A	10 kDa	22	16	2.2	1.6	0.552511	0.354839	-0.638841	-6	6
SSU r-protein (A)	Rs29A	RPS29A	7 kDa	10	7	1.42857	1	0.358774	0.221774	-0.693982	-3	3
SSU r-protein (A)	Rs27A	RPS27A	9 kDa	8	7	0.888889	0.777778	0.223237	0.172491	-0.372054	-1	1
SSU r-protein (A)	Rs26A	RPS26A	14 kDa	7	6	0.5	0.428571	0.125571	0.0950461	-0.401802	-1	1
SSU r-protein (A)	Rs9A	RPS9A	22 kDa	48	45	2.18182	2.04545	0.547945	0.453629	-0.272519	-3	3
SSU r-protein (B)	Rs6B	RPS6B	27 kDa	66	66	2.44444	2.44444	0.613902	0.542115	-0.179409	0	0
SSU r-protein (B)	Rs9B	RPS9B	22 kDa	57	59	2.59091	2.68182	0.650685	0.594758	-0.129656	2	2
SSU r-protein (B)	Rs14B	RPS14B	15 kDa	80	80	5.33333	5.33333	1.33942	1.1828	-0.179409	0	0
SSU r-protein (B)	Rs11B	RPS11B	18 kDa	58	66	3.22222	3.66667	0.809234	0.813172	0.00700387	8	8
SSU r-protein (B)	Rs8B	RPS8B	22 kDa	50	56	2.27273	2.54545	0.570776	0.564516	-0.0159105	6	6
SSU r-protein (B)	Rs16B	RPS16B	16 kDa	60	68	3.75	4.25	0.941781	0.94254	0.00116299	8	8
SSU r-protein (B)	Rs7B	RPS7B	22 kDa	59	41	2.68182	1.86364	0.673516	0.413306	-0.7045	-18	18
SSU r-protein (B)	Rs19B	RPS19B	16 kDa	47	40	2.9375	2.5	0.737728	0.554435	-0.41207	-7	7
SSU r-protein (B)	Rs3A2	RPS1B	29 kDa	98	81	3.37931	2.7931	0.848685	0.619438	-0.454269	-17	17
SSU r-protein (B)	Rs23B	RPS23B	16 kDa	20	14	1.25	0.875	0.313927	0.194052	-0.693982	-6	6
SSU r-protein (B)	Rs28B	RPS28B	8 kDa	12	11	1.5	1.375	0.376712	0.30494	-0.30494	-1	1
SSU r-protein (B)	Rs30B	RPS30B	7 kDa	9	7	1.28571	1	0.322896	0.221774	-0.541979	-2	2
LSU r-protein (A)	Rl4A	RPL4A	39 kDa	50	42	1.28205	1.07692	0.321976	0.238834	-0.430948	-8	8
LSU r-protein (A)	Rl3	RPL3	44 kDa	54	56	1.22727	1.27273	0.308219	0.282258	-0.126942	2	2
LSU r-protein (A)	Rl8A	RPL8A	28 kDa	53	42	1.89286	1.5	0.475375	0.332661	-0.515012	-11	11
LSU r-protein (A)	Rl10	RPL10	25 kDa	38	29	1.52	1.16	0.381735	0.257258	-0.569356	-9	9
LSU r-protein (A)	Rla0	RPP0	34 kDa	35	27	1.02941	0.794118	0.258528	0.176115	-0.553805	-8	8
LSU r-protein (A)	Rl1A	RPL1A	24 kDa	38	25	1.58333	1.04167	0.397641	0.231015	-0.783481	-13	13
LSU r-protein (A)	Rl16A	RPL16A	22 kDa	28	28	1.27273	1.27273	0.319635	0.282258	-0.179409	0	0
LSU r-protein (A)	Rl23A	RPL23A	14 kDa	26	28	1.85714	2	0.466406	0.443548	-0.072494	2	2
LSU r-protein (A)	Rl9A	RPL9A	22 kDa	26	24	1.18182	1.09091	0.296804	0.241935	-0.294886	-2	2
LSU r-protein (A)	Rl6A	RPL6A	20 kDa	29	22	1.45	1.1	0.364155	0.243952	-0.577959	-7	7
LSU r-protein (A)	Rl5	RPL5	34 kDa	27	18	0.794118	0.529412	0.199436	0.11741	-0.764372	-9	9
LSU r-protein (A)	Rl25	RPL25	16 kDa	23	23	1.4375	1.4375	0.361016	0.3188	-0.179409	0	0
LSU r-protein (A)	Rl15A	RPL15A	24 kDa	17	19	0.708333	0.791667	0.177892	0.175571	-0.0189446	2	2
LSU r-protein (A)	Rl36A	RPL36A	11 kDa	22	18	2	1.63636	0.502283	0.362903	-0.468916	-4	4
LSU r-protein (A)	Rl12A	RPL12A	18 kDa	25	16	1.38889	0.888889	0.348808	0.197133	-0.823265	-9	9
LSU r-protein (A)	Rl18A	RPL18A	21 kDa	16	18	0.761905	0.857143	0.191346	0.190092	-0.00948425	2	2
LSU r-protein (A)	Rl11A	RPL11A	20 kDa	18	16	0.9	0.8	0.226027	0.177419	-0.349334	-2	2
LSU r-protein (A)	Rl21A	RPL21A	18 kDa	16	15	0.888889	0.833333	0.223237	0.184812	-0.272519	-1	1
LSU r-protein (A)	Rl24A	RPL24A	18 kDa	14	14	0.777778	0.777778	0.195332	0.172491	-0.179409	0	0
LSU r-protein (A)	Rl28	RPL28	17 kDa	13	13	0.764706	0.764706	0.192049	0.169592	-0.179409	0	0
LSU r-protein (A)	Rl31A	RPL31A	13 kDa	14	11	1.07692	0.846154	0.27046	0.187655	-0.527333	-3	3
LSU r-protein (A)	Rl30	RPL30	11 kDa	15	8	1.36364	0.727273	0.342466	0.16129	-1.0863	-7	7
LSU r-protein (A)	Rl38	RPL38	9 kDa	12	10	1.33333	1.11111	0.334855	0.246416	-0.442444	-2	2
LSU r-protein (A)	Rl22A	RPL22A	14 kDa	13	7	0.928571	0.5	0.233203	0.110887	-1.07249	-6	6
LSU r-protein (A)	Rl33A	RPL33A	12 kDa	8	10	0.666667	0.833333	0.167428	0.184812	0.142519	2	2
LSU r-protein (A)	Rl32	RPL32	15 kDa	9	8	0.6	0.533333	0.150685	0.11828	-0.349334	-1	1
LSU r-protein (A)	Rla2	RPP2A	11 kDa	7	6	0.636364	0.545455	0.159817	0.120968	-0.401802	-1	1
LSU r-protein (A)	Rl26A	RPL26A	14 kDa	22	19	1.57143	1.35714	0.394651	0.300979	-0.390913	-3	3
LSU r-protein (B)	Rl7B	RPL7B	28 kDa	49	41	1.75	1.46429	0.439498	0.324741	-0.436567	-8	8
LSU r-protein (B)	Rl2B	RPL2B	27 kDa	36	29	1.33333	1.07407	0.334855	0.238202	-0.491353	-7	7
LSU r-protein (B)	Rl20B	RPL20B	20 kDa	30	28	1.5	1.4	0.376712	0.310484	-0.278945	-2	2
LSU r-protein (B)	Rl13B	RPL13B	23 kDa	28	28	1.21739	1.21739	0.305738	0.269986	-0.179409	0	0
LSU r-protein (B)	Rl17B	RPL17B	21 kDa	26	27	1.2381	1.28571	0.310937	0.285138	-0.124961	1	1
LSU r-protein (B)	Rl27B	RPL27B	16 kDa	25	25	1.5625	1.5625	0.392409	0.346522	-0.179409	0	0
LSU r-protein (B)	Rl19B	RPL19B	22 kDa	23	21	1.04545	0.954545	0.262557	0.211694	-0.310654	-2	2
LSU r-protein (B)	Rl26B	RPL26B	14 kDa	23	18	1.64286	1.28571	0.41259	0.285138	-0.533046	-5	5
LSU r-protein (B)	Rl35B	RPL35B	14 kDa	24	17	1.71429	1.21429	0.430528	0.269297	-0.676909	-7	7
LSU r-protein (B)	Rl16B	RPL16B	22 kDa	35	27	1.59091	1.22727	0.399543	0.272177	-0.553805	-8	8
LSU r-protein (B)	Rl14B	RPL14B	15 kDa	19	18	1.26667	1.2	0.318113	0.266129	-0.257412	-1	1
LSU r-protein (B)	Rl43B	RPL43B	10 kDa	12	8	1.2	0.8	0.30137	0.177419	-0.764372	-4	4
LSU r-protein (B)	Rl6B	RPL6B	20 kDa	21	15	1.05	0.75	0.263699	0.166331	-0.664836	-6	6
LSU r-protein (B)	Rl4B	RPL4B	39 kDa	47	44	1.20513	1.12821	0.302658	0.250207	-0.274566	-3	3
LSU r-protein (B)	Rl8B	RPL8B	28 kDa	49	47	1.75	1.67857	0.439498	0.372264	-0.23953	-2	2
LSU r-protein (B)	Rla4	RPP2B	11 kDa	7	6	0.636364	0.545455	0.159817	0.120968	-0.401802	-1	1
LSU r-protein (B)	Rl24B	RPL24B	18 kDa	11	12	0.611111	0.666667	0.153475	0.147849	-0.0538784	1	1
pre-60S	Erb1	YMR049C	92 kDa	59	56	0.641304	0.608696	0.161058	0.134993	-0.254697	-3	3
pre-60S	Nop12	YOL041C	52 kDa	56	66	1.07692	1.26923	0.27046	0.281483	0.0576299	10	10
pre-60S	Noc2	YOR206W	82 kDa	47	46	0.573171	0.560976	0.143947	0.12441	-0.210436	-1	1
pre-60S	Pesc	NOP7	70 kDa	46	51	0.657143	0.728571	0.165036	0.161578	-0.0305459	5	5
pre-60S	Nop4	NOP77	78 kDa	44	58	0.564103	0.74359	0.14167	0.164909	0.21914	14	14
pre-60S	Mak21	NOC1	117 kDa	61	62	0.521368	0.529915	0.130937	0.117521	-0.15595	1	1
pre-60S	Ebp2	YKL172W	50 kDa	40	33	0.8	0.66	0.200913	0.146371	-0.456943	-7	7
pre-60S	Drs1	YLL008W	85 kDa	16	35	0.188235	0.411765	0.0472737	0.0913188	0.949874	19	19
pre-60S	Nog1	YPL093W	74 kDa	18	31	0.243243	0.418919	0.0610885	0.0929054	0.604862	13	13
pre-60S	Urb1	NPA1	203 kDa	61	63	0.300493	0.310345	0.0754662	0.0688265	-0.132867	2	2
pre-60S	Mak5	YBR142W	87 kDa	7	24	0.0804598	0.275862	0.0202068	0.0611791	1.5982	17	17
pre-60S	Dbp10	YDL031W	113 kDa	5	44	0.0442478	0.389381	0.0111125	0.0863546	2.95809	39	39
pre-60S	Nop2	YNA1	70 kDa	18	24	0.257143	0.342857	0.0645793	0.0760369	0.235628	6	6
pre-60S	Dbp2	YNL112W	61 kDa	22	27	0.360656	0.442623	0.0905756	0.0981623	0.116047	5	5
pre-60S	Urb2	NPA2	135 kDa	17	16	0.125926	0.118519	0.0316252	0.0262843	-0.266872	-1	1
pre-60S	Pwp1	YLR196W	64 kDa	36	7	0.5625	0.109375	0.141267	0.0242566	-2.54198	-29	29
pre-60S	Xrn2	RAT1	116 kDa	4	18	0.0344828	0.155172	0.00866005	0.0344132	1.99052	14	14
pre-60S	Ytm1	YOR272W	51 kDa	30	26	0.588235	0.509804	0.14773	0.113061	-0.38586	-4	4
pre-60S	Dbp7	YKR024C	83 kDa	7	12	0.0843373	0.144578	0.0211806	0.0320637	0.598198	5	5
pre-60S	Mdn1	REA1	559 kDa	6	7	0.0107335	0.0125224	0.00269562	0.00277714	0.0429832	1	1
pre-60S	Dbp9	YLR276C	68 kDa	19	22	0.279412	0.323529	0.0701719	0.0717505	0.0320949	3	3
pre-60S	Puf6	YDR496C	75 kDa	14	13	0.186667	0.173333	0.0468798	0.0384409	-0.286324	-1	1
pre-60S	Nsa1	YGL111W	52 kDa	12	20	0.230769	0.384615	0.0579557	0.0852978	0.557556	8	8
pre-60S	Fkbp3	FPR3	47 kDa	10	15	0.212766	0.319149	0.0534344	0.070779	0.405553	5	5
pre-60S	Noc3	YLR002C	76 kDa	8	14	0.105263	0.184211	0.026436	0.0408531	0.627946	6	6
pre-60S	Dbp6	YNR038W	70 kDa	20	9	0.285714	0.128571	0.0717547	0.0285138	-1.33141	-11	11
pre-60S	Nop8	YOL144W	57 kDa	25	24	0.438596	0.421053	0.11015	0.0933786	-0.238303	-1	1
pre-60S	Cic1	NSA3	43 kDa	24	26	0.55814	0.604651	0.140172	0.134096	-0.063932	2	2
pre-60S	Rpf2	YKR081C	40 kDa	12	14	0.3	0.35	0.0753425	0.077621	0.0429832	2	2
pre-60S	Fkbp4	FPR4	44 kDa	7	17	0.159091	0.386364	0.0399543	0.0856855	1.1007	10	10
pre-60S	Rrp14	YKL082C	50 kDa	6	7	0.12	0.14	0.030137	0.0310484	0.0429832	1	1
pre-60S	Rlp7	RPL7	37 kDa	20	14	0.540541	0.378378	0.135752	0.0839146	-0.693982	-6	6
pre-60S	Mak16	YAL025C	36 kDa	4	10	0.111111	0.277778	0.0279046	0.0616039	1.14252	6	6
pre-60S	Brx1	YOL077C	34 kDa	21	12	0.617647	0.352941	0.155117	0.0782732	-0.986764	-9	9
pre-60S	Mrt4	YKL009W	27 kDa	20	17	0.740741	0.62963	0.186031	0.139636	-0.413875	-3	3
pre-60S	Ssf1	YHR066W	52 kDa	4	9	0.0769231	0.173077	0.0193186	0.038384	0.990516	5	5
pre-60S	Nug1	YER006W	58 kDa	12	18	0.206897	0.310345	0.0519603	0.0688265	0.405553	6	6
pre-60S	Rexo4	REX4	33 kDa	14	20	0.424242	0.606061	0.106545	0.134409	0.335164	6	6
pre-60S	Dbp3	YGL078C	59 kDa	11	11	0.186441	0.186441	0.046823	0.0413477	-0.179409	0	0
pre-60S	Rix7	YLL034C	93 kDa	0	0	0	0	0.001	0.001	0	0	0
pre-60S	Rrp1	YDR087C	33 kDa	13	11	0.393939	0.333333	0.0989346	0.0739247	-0.420417	-2	2
pre-60S	Nop16	YER002W	27 kDa	12	13	0.444444	0.481481	0.111618	0.10678	-0.063932	1	1
pre-60S	Rpf1	YHR088W	35 kDa	11	12	0.314286	0.342857	0.0789302	0.0760369	-0.0538784	1	1
pre-60S	Nog2	YNR053C	55 kDa	1	3	0.0181818	0.0545455	0.00456621	0.0120968	1.40555	2	2
pre-60S	Loc1	YFR001W	24 kDa	10	9	0.416667	0.375	0.104642	0.0831653	-0.331412	-1	1
pre-60S	Rrs1	YOR294W	23 kDa	6	10	0.26087	0.434783	0.0655152	0.0964236	0.557556	4	4
pre-60S	Spb1	YCL054W	96 kDa	0	1	0	0.0104167	0.001	0.00231015	1.20799	1	1
pre-60S	If6	TIF6	26 kDa	7	6	0.269231	0.230769	0.067615	0.0511787	-0.401802	-1	1
pre-60S	Nop15	YNL110C	25 kDa	8	3	0.32	0.12	0.0803653	0.0266129	-1.59445	-5	5
pre-60S	Rix1	IPI2	87 kDa	1	2	0.0114943	0.0229885	0.00288668	0.00509826	0.820591	1	1
pre-60S	Rrp15	YPR143W	28 kDa	5	7	0.178571	0.25	0.0448467	0.0554435	0.306018	2	2
pre-60S	Ipi1	YHR085W	38 kDa	0	2	0	0.0526316	0.001	0.0116723	3.54502	2	2
pre-60S	Rsa3	YLR221C	25 kDa	3	4	0.12	0.16	0.030137	0.0354839	0.235628	1	1
pre-60S	Mak11	YKL021C	47 kDa	5	0	0.106383	0	0.0267172	0.001	-4.7397	-5	5

### Sheet: Non-Ribosome Biogenesis Factors
Accession Number	Alternate ID	Molecular Weight	Bud23	Bud23-AID	Bud23 PPMW	Bud23-AID PPMW	Bud23 RSAF	Bud23-AID RSAF
P04264		66 kDa	133	104	2.01515	1.57576	0.506088	0.349462
P13645		60 kDa	105	89	1.75	1.48333	0.439498	0.328965
P35908		66 kDa	90	77	1.36364	1.16667	0.342466	0.258737
P35527		62 kDa	81	75	1.30645	1.20968	0.328104	0.268275
EF3A	YEF3	116 kDa	19	69	0.163793	0.594828	0.0411353	0.131917
SSB1	YG101	67 kDa	56	64	0.835821	0.955224	0.209909	0.211844
SSB2	YG103	67 kDa	55	63	0.820896	0.940299	0.206161	0.208534
PYR1	URA2	245 kDa	32	59	0.130612	0.240816	0.0328022	0.0534068
HSP72	SSA2	69 kDa	54	48	0.782609	0.695652	0.196546	0.154278
HSP71	SSA1	70 kDa	52	47	0.742857	0.671429	0.186562	0.148906
P02538		60 kDa	45	45	0.75	0.75	0.188356	0.166331
P13647		62 kDa	54	43	0.870968	0.693548	0.218736	0.153811
KPYK1	CDC19	55 kDa	27	39	0.490909	0.709091	0.123288	0.157258
P02533		52 kDa	42	38	0.807692	0.730769	0.202845	0.162066
IMDH3	IMD3	57 kDa	28	38	0.491228	0.666667	0.123368	0.147849
P08779		51 kDa	31	37	0.607843	0.72549	0.152655	0.160895
EF1A	TEF1	50 kDa	29	35	0.58	0.7	0.145662	0.155242
YP12B	TY1B-PR1	199 kDa	44	34	0.221106	0.170854	0.0555288	0.0378911
G3P3	TDH3	36 kDa	30	33	0.833333	0.916667	0.209285	0.203293
HSC82	YMR186W	81 kDa	27	32	0.333333	0.395062	0.0837139	0.0876145
GCN1	YGL195W	297 kDa	5	31	0.016835	0.104377	0.00422797	0.0231481
GBP2	RLF6	49 kDa	0	31	0	0.632653	0	0.140306
PABP	PAB1	64 kDa	24	29	0.375	0.453125	0.0941781	0.100491
IMDH4	IMD4	56 kDa	22	27	0.392857	0.482143	0.0986628	0.106927
MS116	MSS116	76 kDa	10	27	0.131579	0.355263	0.0330449	0.0787882
THO2	LDB5	184 kDa	3	27	0.0163043	0.146739	0.0040947	0.032543
EF2	EFT1	93 kDa	26	26	0.27957	0.27957	0.0702116	0.0620014
RPA1	RPA190	186 kDa	13	25	0.0698925	0.134409	0.0175529	0.0298084
NOP13	YNL175C	46 kDa	27	24	0.586957	0.521739	0.147409	0.115708
YRA1	YDR381W	25 kDa	18	24	0.72	0.96	0.180822	0.212903
IF2P	FUN12	112 kDa	18	24	0.160714	0.214286	0.040362	0.047523
YD514	YDR514C	55 kDa	3	24	0.0545455	0.436364	0.0136986	0.0967742
PDC1	YLR044C	61 kDa	17	23	0.278689	0.377049	0.0699903	0.0836198
RRP8	YDR083W	46 kDa	17	22	0.369565	0.478261	0.0928132	0.106066
IF4A	TIF1	45 kDa	16	22	0.355556	0.488889	0.0892948	0.108423
SEN1	YLR430W	253 kDa	0	22	0	0.0869565	0	0.0192847
P00761		24 kDa	23	21	0.958333	0.875	0.240677	0.194052
Q04695		48 kDa	15	21	0.3125	0.4375	0.0784817	0.0970262
IMB4	KAP123	123 kDa	9	21	0.0731707	0.170732	0.0183762	0.0378639
Q3TTY5		71 kDa	16	20	0.225352	0.28169	0.0565953	0.0624716
SMCA1		?	15	18
UBP10	DOT4	89 kDa	3	18	0.0337079	0.202247	0.00846545	0.0448532
PMA1	YGL008C	100 kDa	29	16	0.29	0.16	0.0728311	0.0354839
HSP74	SSA4	70 kDa	19	16	0.271429	0.228571	0.068167	0.0506912
DBP5	RAT8	54 kDa	10	16	0.185185	0.296296	0.0465077	0.0657109
DED1	SPP81	66 kDa	8	16	0.121212	0.242424	0.0304414	0.0537634
IF2B	SUI3	32 kDa	4	16	0.125	0.5	0.0313927	0.110887
GAG	gag	76 kDa	13	14	0.171053	0.184211	0.0429584	0.0408531
H4	HHF1	11 kDa	10	14	0.909091	1.27273	0.228311	0.282258
TCPQ	CCT8	62 kDa	9	14	0.145161	0.225806	0.036456	0.050078
SRO9	YCL037C	48 kDa	5	14	0.104167	0.291667	0.0261606	0.0646841
ENO2	ENOB	47 kDa	17	13	0.361702	0.276596	0.0908384	0.0613418
Q7RTS7		58 kDa	13	13	0.224138	0.224138	0.0562903	0.049708
SQS1	YNL224C	87 kDa	2	13	0.0229885	0.149425	0.00577337	0.0331387
YCQ6	YCR016W	34 kDa	18	12	0.529412	0.352941	0.132957	0.0782732
SRP40	YKR092C	41 kDa	17	12	0.414634	0.292683	0.104132	0.0649095
PUS4	YNL292W	45 kDa	11	12	0.244444	0.266667	0.0613902	0.0591398
PGK	PGK1	45 kDa	14	11	0.311111	0.244444	0.0781329	0.0542115
Q86YZ3		282 kDa	12	11	0.0425532	0.0390071	0.0106869	0.00865077
STDH	CHA1	39 kDa	4	11	0.102564	0.282051	0.0257581	0.0625517
NOP3	NPL3	45 kDa	2	11	0.0444444	0.244444	0.0111618	0.0542115
HPR1	YDR138W	88 kDa	0	11	0	0.125	0	0.0277218
ECM32	HEL1	127 kDa	0	11	0	0.0866142	0	0.0192088
LYS12	LYS10	40 kDa	0	11	0	0.275	0	0.0609879
RSE1	SAP130	154 kDa	0	11	0	0.0714286	0	0.015841
TSC11	AVO3	164 kDa	0	11	0	0.0670732	0	0.0148751
H2B2	HTB2	14 kDa	12	10	0.857143	0.714286	0.215264	0.15841
TRM1	YDR120C	?	3	10
SUB2	YDL084W	50 kDa	3	10	0.06	0.2	0.0150685	0.0443548
EIF3A	RPG1	110 kDa	1	10	0.00909091	0.0909091	0.00228311	0.0201613
SLH1	YGR271W	225 kDa	0	10	0	0.0444444	0	0.00985663
ADH1	ADC1	37 kDa	14	9	0.378378	0.243243	0.0950265	0.0539451
RPA2	RPA135	136 kDa	6	9	0.0441176	0.0661765	0.0110798	0.0146762
PDH1		?	6	9
IF4F1	TIF4631	107 kDa	5	9	0.046729	0.0841121	0.0117356	0.0186539
ERF1	SUP45	49 kDa	3	9	0.0612245	0.183673	0.015376	0.040734
TCPD	CCT4	58 kDa	2	9	0.0344828	0.155172	0.00866005	0.0344132
YM91	YMR310C	36 kDa	11	8	0.305556	0.222222	0.0767377	0.0492832
BMH1	YER177W	30 kDa	10	8	0.333333	0.266667	0.0837139	0.0591398
RLI1	YDR091C	68 kDa	9	8	0.132353	0.117647	0.0332393	0.0260911
Q5D862		248 kDa	7	8	0.0282258	0.0322581	0.00708867	0.00715401
MPG1	PSA1	40 kDa	7	8	0.175	0.2	0.0439498	0.0443548
STM1	MPT4	30 kDa	5	8	0.166667	0.266667	0.0418569	0.0591398
SSF2	YDR312W	52 kDa	5	8	0.0961538	0.153846	0.0241482	0.0341191
ARB1	YER036C	68 kDa	2	8	0.0294118	0.117647	0.00738652	0.0260911
GFA1	YKL104C	80 kDa	2	8	0.025	0.1	0.00627854	0.0221774
YKT6	YKL196C	23 kDa	2	8	0.0869565	0.347826	0.0218384	0.0771388
GFD2	YCL036W	65 kDa	0	8	0	0.123077	0	0.0272953
PT127	PET127	93 kDa	0	8	0	0.0860215	0	0.0190773
CLU	CLU1	145 kDa	0	8	0	0.0551724	0	0.0122358
TCPG	CCT3	59 kDa	5	7	0.0847458	0.118644	0.0212832	0.0263122
H2AZ	HTZ1	14 kDa	4	7	0.285714	0.5	0.0717547	0.110887
IF2G	GCD11	58 kDa	4	7	0.0689655	0.12069	0.0173201	0.0267659
GLYM	SHM1	54 kDa	2	7	0.037037	0.12963	0.00930154	0.0287485
PPZ1	YML016C	77 kDa	0	7	0	0.0909091	0	0.0201613
TCPE	CCT5	62 kDa	0	7	0	0.112903	0	0.025039
SSBP1	SBP1	33 kDa	0	7	0	0.212121	0	0.047043
MRH1	YDR033W	36 kDa	8	6	0.222222	0.166667	0.0558092	0.0369624
LHP1	LAH1	32 kDa	6	6	0.1875	0.1875	0.047089	0.0415827
H2A2	HTA2	14 kDa	6	6	0.428571	0.428571	0.107632	0.0950461
HSP7F	SSE1	77 kDa	4	6	0.0519481	0.0779221	0.0130463	0.0172811
OSH1	SWH1	?	4	6
AHA1	YDR214W	39 kDa	4	6	0.102564	0.153846	0.0257581	0.0341191
AIR1	YIL079C	42 kDa	4	6	0.0952381	0.142857	0.0239182	0.031682
EIF3C	NIP1	93 kDa	3	6	0.0322581	0.0645161	0.00810134	0.014308
H1	HHO1	28 kDa	3	6	0.107143	0.214286	0.026908	0.047523
TCPA	TCP1	60 kDa	2	6	0.0333333	0.1	0.00837139	0.0221774
COPB	SEC26	109 kDa	2	6	0.0183486	0.0550459	0.0046081	0.0122078
HS104	HSP104	102 kDa	1	6	0.00980392	0.0588235	0.00246217	0.0130455
INO80	YGL150C	?	1	6
SMD2	YLR275W	13 kDa	1	6	0.0769231	0.461538	0.0193186	0.102357
DXO	RAI1	45 kDa	1	6	0.0222222	0.133333	0.00558092	0.0295699
RFC1	CDC44	95 kDa	0	6	0	0.0631579	0	0.0140068
BIP	KAR2	74 kDa	0	6	0	0.0810811	0	0.0179817
RPA43	RRN12	36 kDa	0	6	0	0.166667	0	0.0369624
HIP1	YGR191W	115 kDa	7	5	0.0608696	0.0434783	0.0152869	0.00964236
VATB	VMA2	58 kDa	3	5	0.0517241	0.0862069	0.0129901	0.0191185
METK1	SAM1	42 kDa	3	5	0.0714286	0.119048	0.0179387	0.0264017
RPA49	RRN13	47 kDa	3	5	0.0638298	0.106383	0.0160303	0.023593
VPS1	LAM1	79 kDa	2	5	0.0253165	0.0632911	0.00635801	0.0140363
FZO1	YBR179C	98 kDa	2	5	0.0204082	0.0510204	0.00512534	0.011315
UPF3	SUA6	45 kDa	1	5	0.0222222	0.111111	0.00558092	0.0246416
IMA1	SRP1	60 kDa	0	5	0	0.0833333	0	0.0184812
STT4	YLR305C	215 kDa	0	5	0	0.0232558	0	0.00515754
PRS8	RPT6	45 kDa	0	5	0	0.111111	0	0.0246416
PPN1	PHM5	78 kDa	8	4	0.102564	0.0512821	0.0257581	0.011373
RINI	RNH1	49 kDa	8	4	0.163265	0.0816327	0.0410027	0.018104
ALF	FBA1	40 kDa	6	4	0.15	0.1	0.0376712	0.0221774
Q8N1N4-2		57 kDa	5	4	0.0877193	0.0701754	0.02203	0.0155631
HIS7	HIS3	25 kDa	5	4	0.2	0.16	0.0502283	0.0354839
TPIS	TPI1	27 kDa	3	4	0.111111	0.148148	0.0279046	0.0328554
ERF3	SUP35	77 kDa	2	4	0.025974	0.0519481	0.00652316	0.0115207
VPS10	PEP1	178 kDa	2	4	0.011236	0.0224719	0.00282182	0.00498369
URA7	YBL039C	65 kDa	2	4	0.0307692	0.0615385	0.00772743	0.0136476
CLA4	YNL298W	?	1	4
EIF3B	PRT1	88 kDa	0	4	0	0.0454545	0	0.0100806
YP150	YPL150W	101 kDa	0	4	0	0.039604	0	0.00878314
CTK1	YKL139W	61 kDa	0	4	0	0.0655738	0	0.0145426
SAC7	YDR389W	74 kDa	0	4	0	0.0540541	0	0.0119878
FAP1	YNL023C	108 kDa	0	4	0	0.037037	0	0.00821386
TEX1	YNL253W	47 kDa	0	4	0	0.0851064	0	0.0188744
TBA3	TUB3	50 kDa	0	4	0	0.08	0	0.0177419
YHS7	YHR127W	27 kDa	0	4	0	0.148148	0	0.0328554
SODC	SOD1	16 kDa	7	3	0.4375	0.1875	0.109874	0.0415827
P20930		435 kDa	4	3	0.0091954	0.00689655	0.00230935	0.00152948
TGS1	YPL157W	37 kDa	4	3	0.108108	0.0810811	0.0271504	0.0179817
NEW1	YPL226W	134 kDa	3	3	0.0223881	0.0223881	0.00562257	0.00496509
EAF1	VID21	113 kDa	3	3	0.0265487	0.0265487	0.00666747	0.00588781
PFKA1	PFK1	108 kDa	2	3	0.0185185	0.0277778	0.00465077	0.00616039
RDRP	gag-pol	171 kDa	2	3	0.0116959	0.0175439	0.00293733	0.00389078
OTU2	YHL013C	36 kDa	2	3	0.0555556	0.0833333	0.0139523	0.0184812
YNF0	YNL050C	31 kDa	2	3	0.0645161	0.0967742	0.0162027	0.021462
MRP10	YDL045W-A	11 kDa	2	3	0.181818	0.272727	0.0456621	0.0604839
SWI3	TYE2	93 kDa	1	3	0.0107527	0.0322581	0.00270045	0.00715401
RCO1	YMR075W	79 kDa	1	3	0.0126582	0.0379747	0.00317901	0.0084218
RPAC1	RPC40	38 kDa	1	3	0.0263158	0.0789474	0.00660899	0.0175085
YD073	YDL073W	?	1	3
P02754		18 kDa	0	3	0	0.166667	0	0.0369624
SF3B1	HSH155	110 kDa	0	3	0	0.0272727	0	0.00604839
YPP1	YGR198W	95 kDa	0	3	0	0.0315789	0	0.0070034
DSS1	MSU1	111 kDa	0	3	0	0.027027	0	0.0059939
RDH54	TID1	108 kDa	0	3	0	0.0277778	0	0.00616039
TBB	TUB2	51 kDa	0	3	0	0.0588235	0	0.0130455
YO093	YOR093C	187 kDa	0	3	0	0.0160428	0	0.00355787
IMB3	PSE1	121 kDa	0	3	0	0.0247934	0	0.00549853
IWS1	SPN1	?	0	3
BEM2	IPL2	245 kDa	0	3	0	0.0122449	0	0.0027156
RTC1	SEA2	?	0	3
PUR2	ADE5,7	86 kDa	0	3	0	0.0348837	0	0.00773631
DNA2	YHR164C	172 kDa	0	3	0	0.0174419	0	0.00386815
SLN1	YPD2	?	0	3
NAM8	MRE2	57 kDa	0	3	0	0.0526316	0	0.0116723
EIF2A	YGR054W	71 kDa	0	3	0	0.0422535	0	0.00937074
RGC1	YPR115W	120 kDa	0	3	0	0.025	0	0.00554435
ARB1	YER036C	?	0	3
YIQ1	YIL161W	27 kDa	0	3	0	0.111111	0	0.0246416
SNL1	YIL016W	18 kDa	0	3	0	0.166667	0	0.0369624
FAS2	YPL231W	207 kDa	7	2	0.0338164	0.00966184	0.00849271	0.00214275
YG5X	YGR283C	39 kDa	7	2	0.179487	0.0512821	0.0450767	0.011373
PMG1	GPM1	28 kDa	7	2	0.25	0.0714286	0.0627854	0.015841
GAL80	YML051W	51 kDa	6	2	0.117647	0.0392157	0.0295461	0.00869703
LSO2	LSO2	10 kDa	5	2	0.5	0.2	0.125571	0.0443548
IMB2	KAP104	104 kDa	4	2	0.0384615	0.0192308	0.00965929	0.00426489
RGRF1		?	4	2
P02662		23 kDa	3	2	0.130435	0.0869565	0.0327576	0.0192847
EDS1	YBR033W	?	3	2
RUVB1	RVB1	50 kDa	3	2	0.06	0.04	0.0150685	0.00887097
RDRP		?	3	2
GAS1	GGP1	60 kDa	3	2	0.05	0.0333333	0.0125571	0.00739247
CHD1	YER164W	?	2	2
ATR	MEC1	209 kDa	1	2	0.00478469	0.00956938	0.00120163	0.00212224
CDC48	YDL126C	92 kDa	1	2	0.0108696	0.0217391	0.0027298	0.00482118
SPT6	CRE2	168 kDa	1	2	0.00595238	0.0119048	0.00149489	0.00264017
HSP77	SSC1	71 kDa	1	2	0.0140845	0.028169	0.0035372	0.00624716
YD239	YDR239C	86 kDa	1	2	0.0116279	0.0232558	0.00292025	0.00515754
TCPB	CCT2	57 kDa	1	2	0.0175439	0.0350877	0.00440599	0.00778155
VIP1	YLR410W	130 kDa	1	2	0.00769231	0.0153846	0.00193186	0.00341191
PRP8	DBF3	280 kDa	1	2	0.00357143	0.00714286	0.000896934	0.0015841
SMCA4		?	1	2
PEX14	YGL153W	?	1	2
CWC22	YGR278W	67 kDa	1	2	0.0149254	0.0298507	0.00374838	0.00662013
GCN20	YFR009W	85 kDa	0	2	0	0.0235294	0	0.00521822
RFC2	YJR068W	40 kDa	0	2	0	0.05	0	0.0110887
SET1	KMT2	124 kDa	0	2	0	0.016129	0	0.003577
PBP1	MRS16	79 kDa	0	2	0	0.0253165	0	0.00561454
KIP3	YGL216W	91 kDa	0	2	0	0.021978	0	0.00487416
Q86YZ3-DECOY		?	0	2
RPC2	RET1	129 kDa	0	2	0	0.0155039	0	0.00343836
CUE3	YGL110C	72 kDa	0	2	0	0.0277778	0	0.00616039
TCPH	CCT7	60 kDa	0	2	0	0.0333333	0	0.00739247
MSN5	YDR335W	142 kDa	0	2	0	0.0140845	0	0.00312358
LCF4	FAA4	77 kDa	0	2	0	0.025974	0	0.00576037
TRP	TRP5	77 kDa	0	2	0	0.025974	0	0.00576037
RFC5	YBR087W	40 kDa	0	2	0	0.05	0	0.0110887
CCE1	YKL011C	41 kDa	0	2	0	0.0487805	0	0.0108183
VMR1	YHL035C	?	0	2
EI2BE	GCD6	81 kDa	0	2	0	0.0246914	0	0.00547591
RAD54	YGL163C	?	0	2
KTR3	YBR205W	47 kDa	0	2	0	0.0425532	0	0.0094372
JEM1	KAR8	75 kDa	0	2	0	0.0266667	0	0.00591398
YKF0	YKL050C	?	0	2
XPO1	CRM1	124 kDa	0	2	0	0.016129	0	0.003577
MNN10	BED1	47 kDa	0	2	0	0.0425532	0	0.0094372
UBA1	YKL210W	?	0	2
ACT	ACT1	42 kDa	12	1	0.285714	0.0238095	0.0717547	0.00528034
INV1		?	3	1
SEC18	YBR080C	84 kDa	2	1	0.0238095	0.0119048	0.00597956	0.00264017
RFC3	YNL290W	38 kDa	1	1	0.0263158	0.0263158	0.00660899	0.00583616
BOB1	BOI1	109 kDa	1	1	0.00917431	0.00917431	0.00230405	0.00203463
VAM6	CVT4	123 kDa	1	1	0.00813008	0.00813008	0.0020418	0.00180304
RPN2	SEN3	104 kDa	0	1	0	0.00961538	0	0.00213244
C1TM	MIS1	106 kDa	0	1	0	0.00943396	0	0.00209221
RPN1	HRD2	109 kDa	0	1	0	0.00917431	0	0.00203463
COPG	SEC21	105 kDa	0	1	0	0.00952381	0	0.00211214
CUS1	YMR240C	50 kDa	0	1	0	0.02	0	0.00443548
RIR1	RNR1	100 kDa	0	1	0	0.01	0	0.00221774
VPS33	SLP1	79 kDa	0	1	0	0.0126582	0	0.00280727
GUAA	GUA1	58 kDa	0	1	0	0.0172414	0	0.00382369
TRNL	TRL1	95 kDa	0	1	0	0.0105263	0	0.00233447
TF2B	SUA7	38 kDa	0	1	0	0.0263158	0	0.00583616
ABP1	YCR088W	66 kDa	0	1	0	0.0151515	0	0.00336022
RNH1	YMR234W	39 kDa	0	1	0	0.025641	0	0.00568652
MED14	RGR1	123 kDa	0	1	0	0.00813008	0	0.00180304
RBG1	FUN11	41 kDa	0	1	0	0.0243902	0	0.00540913
PEP5	END1	117 kDa	0	1	0	0.00854701	0	0.00189551
ARP4	ACT3	55 kDa	0	1	0	0.0181818	0	0.00403226
P02768-1		69 kDa	8	0	0.115942	0	0.0291179	0
Q7Z794		62 kDa	8	0	0.129032	0	0.0324054	0
NAH1	NHA1	?	4	0
FAS1	YKL182W	229 kDa	4	0	0.0174672	0	0.00438675	0
SN114	SNU114	114 kDa	3	0	0.0263158	0	0.00660899	0
AIM3	YBR108W	?	3	0
RPB1	RPO21	209 kDa	3	0	0.0143541	0	0.0036049	0
RIM1	YCR028C-A	15 kDa	3	0	0.2	0	0.0502283	0
IDH1	YNL037C	39 kDa	3	0	0.0769231	0	0.0193186	0
RUVB2	RVB2	52 kDa	2	0	0.0384615	0	0.00965929	0
BAS1	YKR099W	90 kDa	2	0	0.0222222	0	0.00558092	0
PAM1	YDR251W	93 kDa	2	0	0.0215054	0	0.00540089	0
DBR1	PRP26	48 kDa	2	0	0.0416667	0	0.0104642	0
PMIP	2019-10-01	?	2	0
SA155	SAP155	115 kDa	2	0	0.0173913	0	0.00436768	0
MUK1	YPL070W	?	2	0
ORC3	OAF1	72 kDa	1	0	0.0138889	0	0.00348808	0
ENSEMBL:ENSBTAP00000025008		59 kDa	1	0	0.0169492	0	0.00425664	0
RPA1	RPA190	?	1	0
RPN3	SUN2	60 kDa	1	0	0.0166667	0	0.00418569	0
SYP1	YCR030C	96 kDa	1	0	0.0104167	0	0.00261606	0
RMAR	VAR1	47 kDa	1	0	0.0212766	0	0.00534344	0
YFD4	YFL034W	?	1	0
AIR2	YDL175C	39 kDa	1	0	0.025641	0	0.00643953	0
APA1	DTP	36 kDa	1	0	0.0277778	0	0.00697615	0
O43790		53 kDa	0	0	0	0	0	0
Q14525		46 kDa	0	0	0	0	0	0
NET1	CFI1	?	0	0
PFKA2	PFK2	105 kDa	0	0	0	0	0	0
EMW1	YNL313C	102 kDa	0	0	0	0	0	0
PEP3	VAM8	107 kDa	0	0	0	0	0	0
HAL9	YOL089C	?	0	0
ACS2	YLR153C	75 kDa	0	0	0	0	0	0
RT107	RTT107	?	0	0
MSC3	YLR219W	81 kDa	0	0	0	0	0	0
SEA4	YBL104C	118 kDa	0	0	0	0	0	0
YPK1	SLI2	76 kDa	0	0	0	0	0	0
DHH1	YDL160C	58 kDa	0	0	0	0	0	0
SUV3	YPL029W	84 kDa	0	0	0	0	0	0
CSE1	YGL238W	109 kDa	0	0	0	0	0	0
COPB2	SEC27	99 kDa	0	0	0	0	0	0
SLA2	END4	109 kDa	0	0	0	0	0	0
RPN9	NAS7	46 kDa	0	0	0	0	0	0
SIR1	YKR101W	77 kDa	0	0	0	0	0	0
Q6KB66-1		51 kDa	0	0	0	0	0	0
CLA4	YNL298W	94 kDa	0	0	0	0	0	0
ATR	MEC1	273 kDa	0	0	0	0	0	0
PUS7	YOR243C	77 kDa	0	0	0	0	0	0
YOL19	YOL019W	?	0	0
PRS7	RPT1	52 kDa	0	0	0	0	0	0
ORC1	YML065W	104 kDa	0	0	0	0	0	0
CUL8	RTT101	99 kDa	0	0	0	0	0	0
IPI3	YNL182C	62 kDa	0	0	0	0	0	0
ALDH6	ALD6	54 kDa	0	0	0	0	0	0
PPZ2	YDR436W	78 kDa	0	0	0	0	0	0
HAA1	YPR008W	77 kDa	0	0	0	0	0	0
TRM6	GCD10	54 kDa	0	0	0	0	0	0
EIF3I	TIF34	39 kDa	0	0	0	0	0	0
IMB1	KAP95	95 kDa	0	0	0	0	0	0
CDC24	CLS4	97 kDa	0	0	0	0	0	0
UBP3	YER151C	102 kDa	0	0	0	0	0	0
IDH2	YOR136W	40 kDa	0	0	0	0	0	0
PUF3	YLL013C	98 kDa	0	0	0	0	0	0
PBS2	HOG4	73 kDa	0	0	0	0	0	0
SXM1	KAP108	108 kDa	0	0	0	0	0	0
MCM4	CDC54	105 kDa	0	0	0	0	0	0
ANP1	GEM3	58 kDa	0	0	0	0	0	0
RNQ1	YCL028W	43 kDa	0	0	0	0	0	0
DNM1	YLL001W	85 kDa	0	0	0	0	0	0
SNF5	SWI10	103 kDa	0	0	0	0	0	0
SET2	EZL1	84 kDa	0	0	0	0	0	0
YKC3	YKL023W	32 kDa	0	0	0	0	0	0
DOT6	PBF2	?	0	0
SVL3	YPL032C	92 kDa	0	0	0	0	0	0
RPN8	YOR261C	38 kDa	0	0	0	0	0	0
SYEC	GUS1	81 kDa	0	0	0	0	0	0
DHAS	HOM2	40 kDa	0	0	0	0	0	0
CAT8	MSP8	160 kDa	0	0	0	0	0	0
SRP54	SRH1	60 kDa	0	0	0	0	0	0
RBG2	GIR1	41 kDa	0	0	0	0	0	0
RPC3	RPC82	74 kDa	0	0	0	0	0	0
RPC5	RPC37	32 kDa	0	0	0	0	0	0
AP2A	APL3	115 kDa	0	0	0	0	0	0
HSP82	HSP90	81 kDa	0	0	0	0	0	0
PRP19	PSO4	57 kDa	0	0	0	0	0	0
HOC1	YJR075W	46 kDa	0	0	0	0	0	0
TAF6	TAF60	58 kDa	0	0	0	0	0	0
EI2BD	GCD2	71 kDa	0	0	0	0	0	0
TF3B	BRF1	67 kDa	0	0	0	0	0	0
TRMB	TRM8	?	0	0
GIP4	FUN21	87 kDa	0	0	0	0	0	0
NAP1	YKR048C	48 kDa	0	0	0	0	0	0
OCH1	NGD29	55 kDa	0	0	0	0	0	0
SYC	YNL247W	?	0	0
